# Exploring the coronavirus epidemic using the new WashU Virus Genome Browser

**DOI:** 10.1101/2020.02.07.939124

**Authors:** Jennifer A. Flynn, Deepak Purushotham, Mayank NK Choudhary, Xiaoyu Zhuo, Changxu Fan, Gavriel Matt, Daofeng Li, Ting Wang

## Abstract

Since its debut in mid-December, 2019, the novel coronavirus (2019-nCoV) has rapidly spread from its origin in Wuhan, China, to several countries across the globe, leading to a global health crisis. As of February 7, 2020, 44 strains of the virus have been sequenced and uploaded to NCBI’s GenBank [1], providing insight into the virus’s evolutionary history and pathogenesis. Here, we present the WashU Virus Genome Browser, a web-based portal for viewing virus genomic data. The browser is home to 16 complete 2019-nCoV genome sequences, together with hundreds of related viral sequences including severe acute respiratory syndrome coronavirus (SARS-CoV), Middle East respiratory syndrome coronavirus (MERS-CoV), and Ebola virus. In addition, the browser features unique customizability, supporting user-provided upload of novel viral sequences in various formats. Sequences can be viewed in both a track-based representation as well as a phylogenetic tree-based view, allowing the user to easily compare sequence features across multiple strains. The WashU Virus Genome Browser inherited many features and track types from the WashU Epigenome Browser, and additionally incorporated a new type of SNV track to address the specific needs of viral research. Our Virus Browser portal can be accessed at https://virusgateway.wustl.edu, and documentation is available at https://virusgateway.readthedocs.io/.
