## Supplementary Table 2 for "Exploring the coronavirus epidemic using the new WashU Virus Genome Browser"

### Sheet: Table 2.1
Chr	Start	Stop	EpitopeID	Identity	Nucleotide length (bp)	AA length	Epitope sequence	-log(eValue)	Link
NC_045512.2	25066	25192	28513	1	126	42	ISGINASVVNIQKEIDRLNEVAKNLNESLIDLQELGKYEQYI	54.2112	https://www.iedb.org/epitope/28513
NC_045512.2	24997	25093	10113	1	96	32	DSFKEELDKYFKNHTSPDVDLGDISGINASVV	42.4599	https://www.iedb.org/epitope/10113
NC_045512.2	25105	25189	558417	1	84	28	EIDRLNEVAKNLNESLIDLQELGKYEQY	34.9348	https://www.iedb.org/epitope/558417
NC_045512.2	25105	25189	12426	1	84	28	EIDRLNEVAKNLNESLIDLQELGKYEQY + ACET(E1)	33.4302	https://www.iedb.org/epitope/12426
NC_045512.2	28750	28816	51485	1	66	22	QLPQGTTLPKGFYAEGSRGGSQ	23.674	https://www.iedb.org/epitope/51485
NC_045512.2	25321	25381	6476	1	60	20	CKFDEDDSEPVLKGVKLHYT	22.0665	https://www.iedb.org/epitope/6476
NC_045512.2	29080	29140	71468	1	60	20	VTQAFGRRGPEQTQGNFGDQ	21.5196	https://www.iedb.org/epitope/71468
NC_045512.2	29074	29131	75235	1	57	19	YNVTQAFGRRGPEQTQGNF	20.8088	https://www.iedb.org/epitope/75235
NC_045512.2	29209	29263	1295	1	54	18	AFFGMSRIGMEVTPSGTW	20.1299	https://www.iedb.org/epitope/1295
NC_045512.2	24988	25039	47341	1	51	17	PELDSFKEELDKYFKNH	20.1135	https://www.iedb.org/epitope/47341
NC_045512.2	26990	27044	21996	1	54	18	GRCDIKDLPKEITVATSR	20.0503	https://www.iedb.org/epitope/21996
NC_045512.2	24658	24709	69513	1	51	17	VLGQSKRVDFCGKGYHL	19.9671	https://www.iedb.org/epitope/69513
NC_045512.2	28402	28456	21065	1	54	18	GLPNNTASWFTALTQHGK	19.6795	https://www.iedb.org/epitope/21065
NC_045512.2	25009	25060	11740	1	51	17	EELDKYFKNHTSPDVDL	19.6655	https://www.iedb.org/epitope/11740
NC_045512.2	25066	25126	28512	1	60	20	ISGINASVVNIQKEIDRLNE	19.5919	https://www.iedb.org/epitope/28512
NC_045512.2	29146	29197	28371	1	51	17	IRQGTDYKHWPQIAQFA	19.4204	https://www.iedb.org/epitope/28371
NC_045512.2	29212	29263	15814	1	51	17	FFGMSRIGMEVTPSGTW	19.2531	https://www.iedb.org/epitope/15814
NC_045512.2	24967	25018	67220	1	51	17	TVYDPLQPELDSFKEEL	18.9689	https://www.iedb.org/epitope/67220
NC_045512.2	25018	25066	9007	1	48	16	DKYFKNHTSPDVDLGD	18.9348	https://www.iedb.org/epitope/9007
NC_045512.2	16731	16776	62435	1	45	15	SWEVGKPRPPLNRNY	18.7164	https://www.iedb.org/epitope/62435
NC_045512.2	29326	29380	37611	1	54	18	LLNKHIDAYKTFPPTEPK	18.6899	https://www.iedb.org/epitope/37611
NC_045512.2	10513	10558	73526	1	45	15	YDCVSFCYMHHMELP	18.6388	https://www.iedb.org/epitope/73526
NC_045512.2	25030	25081	32508	1	51	17	KNHTSPDVDLGDISGIN	18.6364	https://www.iedb.org/epitope/32508
NC_045512.2	28750	28804	51484	1	54	18	QLPQGTTLPKGFYAEGSR	18.3624	https://www.iedb.org/epitope/51484
NC_045512.2	24265	24316	41177	1	51	17	MAYRFNGIGVTQNVLYE	18.0986	https://www.iedb.org/epitope/41177
NC_045512.2	24250	24301	47479	1	51	17	PFAMQMAYRFNGIGVTQ	18.056	https://www.iedb.org/epitope/47479
NC_045512.2	19464	19509	53297	1	45	15	RCNLGGAVCRHHANE	18.002	https://www.iedb.org/epitope/53297
NC_045512.2	28511	28568	153445	1	57	19	QMTKLATTEELPDEFVVVTA	17.926	https://www.iedb.org/epitope/153445
NC_045512.2	28384	28435	48131	1	51	17	PKQRRPQGLPNNTASWFT	17.8164	https://www.iedb.org/epitope/48131
NC_045512.2	29167	29218	31166	1	51	17	KHWPQIAQFAPSASAFF	17.6787	https://www.iedb.org/epitope/31166
NC_045512.2	24097	24148	4129	1	51	17	ARDLICAQKFNGLTVLP	17.5124	https://www.iedb.org/epitope/4129
NC_045512.2	22540	22591	70719	1	51	17	VRFPNITNLCPFGEVFN	17.4237	https://www.iedb.org/epitope/70719
NC_045512.2	24010	24061	16183	1	51	17	FIEDLLFNKVTLADAGF	17.2087	https://www.iedb.org/epitope/16183
NC_045512.2	24232	24283	18515	1	51	17	GAALQIPFAMQMAYRFN	17.1969	https://www.iedb.org/epitope/18515
NC_045512.2	29185	29239	3958	1	54	18	AQFAPSASAFFGMSRIGM	17.1736	https://www.iedb.org/epitope/3958
NC_045512.2	25018	25063	9006	1	45	15	DKYFKNHTSPDVDLG	17.0146	https://www.iedb.org/epitope/9006
NC_045512.2	11713	11758	65836	1	45	15	TQEFRYMNSQGLLPP	16.9856	https://www.iedb.org/epitope/65836
NC_045512.2	20673	20718	51846	1	45	15	QPGVAMPNLYKMQRM	16.7605	https://www.iedb.org/epitope/51846
NC_045512.2	29335	29395	31116	1	60	20	KHIDAYKTFPPTEPKKDKKK	16.6908	https://www.iedb.org/epitope/31116
NC_045512.2	20691	20736	48674	1	45	15	PNLYKMQRMLLEKCD	16.6628	https://www.iedb.org/epitope/48674
NC_045512.2	17223	17268	7072	1	45	15	CSRIIPARARVECFD	16.6339	https://www.iedb.org/epitope/7072
NC_045512.2	18147	18192	20789	1	45	15	GLCVDIPGIPKDMTY	16.6239	https://www.iedb.org/epitope/20789
NC_045512.2	29329	29380	38249	1	51	17	LNKHIDAYKTFPPTEPK	16.6108	https://www.iedb.org/epitope/38249
NC_045512.2	24634	24685	462	1	51	17	AATKMSECVLGQSKRVD	16.5707	https://www.iedb.org/epitope/462
NC_045512.2	18486	18531	27933	1	45	15	IPLMYKGLPWNVVRI	16.5644	https://www.iedb.org/epitope/27933
NC_045512.2	10666	10711	35022	1	45	15	LAWLYAAVINGDRWF	16.5351	https://www.iedb.org/epitope/35022
NC_045512.2	28774	28828	48067	1	54	18	PKGFYAEGSRGGSQASSR	16.4287	https://www.iedb.org/epitope/48067
NC_045512.2	25015	25060	35205	1	45	15	LDKYFKNHTSPDVDL	16.4273	https://www.iedb.org/epitope/35205
NC_045512.2	29323	29368	27183	1	45	15	ILLNKHIDAYKTFPP	16.4084	https://www.iedb.org/epitope/27183
NC_045512.2	13470	13515	67847	1	45	15	VCGVSAARLTPCGTG	16.2712	https://www.iedb.org/epitope/67847
NC_045512.2	20766	20811	48069	1	45	15	PKGIMMNVAKYTQLC	16.262	https://www.iedb.org/epitope/48069
NC_045512.2	24265	24313	100300	1	48	16	MAYRFNGIGVTQNVLY	16.2551	https://www.iedb.org/epitope/100300
NC_045512.2	24616	24667	53202	1	51	17	RASANLAATKMSECVLG	16.18	https://www.iedb.org/epitope/53202
NC_045512.2	25102	25153	30435	1	51	17	KEIDRLNEVAKNLNESL	16.18	https://www.iedb.org/epitope/30435
NC_045512.2	4378	4423	62482	1	45	15	SWNLREMLAHAEETR	16.1444	https://www.iedb.org/epitope/62482
NC_045512.2	18621	18666	41897	1	45	15	MKYFVKIGPERTCCL	16.1342	https://www.iedb.org/epitope/41897
NC_045512.2	10663	10708	69393	1	45	15	VLAWLYAAVINGDRW	16.1181	https://www.iedb.org/epitope/69393
NC_045512.2	19023	19068	36365	1	45	15	LHDIGNPKAIKCVPQ	16.1081	https://www.iedb.org/epitope/36365
NC_045512.2	15189	15234	18805	1	45	15	GATVVIGTSKFYGGW	16.0789	https://www.iedb.org/epitope/18805
NC_045512.2	14472	14517	23353	1	45	15	GYHFRELGVVHNQDV	16.0504	https://www.iedb.org/epitope/23353
NC_045512.2	19521	19566	35122	1	45	15	LDAYNMMISAGFSLW	16.0228	https://www.iedb.org/epitope/35122
NC_045512.2	17418	17463	25210	1	45	15	HYVYIGDPAQLPAPR	16.0137	https://www.iedb.org/epitope/25210
NC_045512.2	24214	24259	23293	1	45	15	GWTFGAGAALQIPFA	15.9697	https://www.iedb.org/epitope/23293
NC_045512.2	17646	17691	6234	1	45	15	CFKMFYKGVITHDVS	15.9611	https://www.iedb.org/epitope/6234
NC_045512.2	18174	18219	48042	1	45	15	PKDMTYRRLISMMGF	15.887	https://www.iedb.org/epitope/48042
NC_045512.2	19845	19890	22936	1	45	15	GVDIAANTVIWDYKR	15.887	https://www.iedb.org/epitope/22936
NC_045512.2	28585	28630	60243	1	45	15	SPRWYFYYLGTGPEA	15.887	https://www.iedb.org/epitope/60243
NC_045512.2	18573	18618	10063	1	45	15	DRVVFVLWAHGFELT	15.8791	https://www.iedb.org/epitope/10063
NC_045512.2	15864	15909	47811	1	45	15	PHEFCSQHTMLVKQG	15.8635	https://www.iedb.org/epitope/47811
NC_045512.2	25123	25174	14626	1	51	17	EVAKNLNESLIDLQELG	15.8635	https://www.iedb.org/epitope/14626
NC_045512.2	7492	7537	42108	1	45	15	MMCYKRNRATRVECT	15.8635	https://www.iedb.org/epitope/42108
NC_045512.2	20880	20925	8878	1	45	15	DKGVAPGTAVLRQWL	15.8405	https://www.iedb.org/epitope/8878
NC_045512.2	27014	27065	48052	1	51	17	PKEITVATSRTLSYYKL	15.8254	https://www.iedb.org/epitope/48052
NC_045512.2	13758	13803	8362	1	45	15	DGDMVPHISRQRLTK	15.7604	https://www.iedb.org/epitope/8362
NC_045512.2	11914	11959	61140	1	45	15	SSKLWAQCVQLHNDI	15.6928	https://www.iedb.org/epitope/61140
NC_045512.2	18180	18225	9413	1	45	15	DMTYRRLISMMGFKM	15.6928	https://www.iedb.org/epitope/9413
NC_045512.2	14388	14433	17868	1	45	15	FSTVFPPTSFGPLVR	15.6544	https://www.iedb.org/epitope/17868
NC_045512.2	24904	24955	29108	1	51	17	ITTDNTFVSGNCDVVIG	15.6234	https://www.iedb.org/epitope/29108
NC_045512.2	24232	24280	100048	1	48	16	GAALQIPFAMQMAYRF	15.6173	https://www.iedb.org/epitope/100048
NC_045512.2	10600	10645	21624	1	45	15	GPFVDRQTAQAAGTD	15.5471	https://www.iedb.org/epitope/21624
NC_045512.2	20808	20853	6904	1	45	15	CQYLNTLTLAVPYNM	15.5193	https://www.iedb.org/epitope/6904
NC_045512.2	24499	24550	27357	1	51	17	ILSRLDKVEAEVQIDRL	15.4922	https://www.iedb.org/epitope/27357
NC_045512.2	17046	17091	34023	1	45	15	KVGMQKYSTLQGPPG	15.4868	https://www.iedb.org/epitope/34023
NC_045512.2	18735	18780	15475	1	45	15	FDYVYNPFMIDVQQW	15.3434	https://www.iedb.org/epitope/15475
NC_045512.2	24523	24574	11038	1	51	17	EAEVQIDRLITGRLQSL	15.2895	https://www.iedb.org/epitope/11038
NC_045512.2	24244	24289	51112	1	45	15	QIPFAMQMAYRFNGI	15.2722	https://www.iedb.org/epitope/51112
NC_045512.2	29188	29239	50741	1	51	17	QFAPSASAFFGMSRIGM	15.2679	https://www.iedb.org/epitope/50741
NC_045512.2	10783	10828	50469	1	45	15	QDHVDILGPLSAQTG	15.2637	https://www.iedb.org/epitope/50469
NC_045512.2	16077	16122	68484	1	45	15	VFHLYLQYIRKLHDE	15.2637	https://www.iedb.org/epitope/68484
NC_045512.2	20661	20706	60394	1	45	15	SQAWQPGVAMPNLYK	15.2552	https://www.iedb.org/epitope/60394
NC_045512.2	25054	25105	9094	1	51	17	DLGDISGINASVVNIQK	15.251	https://www.iedb.org/epitope/9094
NC_045512.2	29320	29365	69035	1	45	15	VILLNKHIDAYKTFP	15.2261	https://www.iedb.org/epitope/69035
NC_045512.2	10597	10642	74066	1	45	15	YGPFVDRQTAQAAGT	15.2058	https://www.iedb.org/epitope/74066
NC_045512.2	12898	12943	47038	1	45	15	PCRFVTDTPKGPKVK	15.1248	https://www.iedb.org/epitope/47038
NC_045512.2	20805	20850	35092	1	45	15	LCQYLNTLTLAVPYN	15.0956	https://www.iedb.org/epitope/35092
NC_045512.2	10351	10396	34479	1	45	15	KYKFVRIQPGQTFSV	15.0673	https://www.iedb.org/epitope/34479
NC_045512.2	28405	28450	38599	1	45	15	LPNNTASWFTALTQH	15.0568	https://www.iedb.org/epitope/38599
NC_045512.2	5050	5095	49820	1	45	15	PTYLDGADVTKIKPH	15.0568	https://www.iedb.org/epitope/49820
NC_045512.2	28390	28435	55683	1	45	15	RRPQGLPNNTASWFT	15.0095	https://www.iedb.org/epitope/55683
NC_045512.2	17487	17532	13646	1	45	15	EPEYFNSVCRLMKTI	14.9803	https://www.iedb.org/epitope/13646
NC_045512.2	14715	14760	30926	1	45	15	KGFFKEGSSVELKHF	14.9707	https://www.iedb.org/epitope/30926
NC_045512.2	25336	25381	7868	1	45	15	DDSEPVLKGVKLHYT	14.9394	https://www.iedb.org/epitope/7868
NC_045512.2	18510	18555	50044	1	45	15	PWNVVRIKIVQMLSD	14.8826	https://www.iedb.org/epitope/50044
NC_045512.2	24544	24595	54599	1	51	17	RLITGRLQSLQTYVTQQ	14.8768	https://www.iedb.org/epitope/54599
NC_045512.2	16020	16065	59002	1	45	15	SLAIDAYPLTKHPNQ	14.8234	https://www.iedb.org/epitope/59002
NC_045512.2	20697	20742	40820	1	45	15	LYKMQRMLLEKCDLQ	14.8234	https://www.iedb.org/epitope/40820
NC_045512.2	16191	16236	47282	1	45	15	PEFYEAMYTPHTVLQ	14.7752	https://www.iedb.org/epitope/47282
NC_045512.2	11209	11254	73872	1	45	15	YFNMVYMPASWVMRI	14.7444	https://www.iedb.org/epitope/73872
NC_045512.2	28588	28630	49278	1	42	14	PRWYFYYLGTGPEAS	14.7243	https://www.iedb.org/epitope/49278
NC_045512.2	17649	17694	16409	1	45	15	FKMFYKGVITHDVSS	14.7047	https://www.iedb.org/epitope/16409
NC_045512.2	13288	13333	15320	1	45	15	FCDLKGKYVQIPTTC	14.6572	https://www.iedb.org/epitope/15320
NC_045512.2	10360	10405	18273	1	45	15	FVRIQPGQTFSVLAC	14.6365	https://www.iedb.org/epitope/18273
NC_045512.2	29230	29272	26273	1	42	14	IGMEVTPSGTWLTYH	14.6274	https://www.iedb.org/epitope/26273
NC_045512.2	13941	13986	45314	1	45	15	NPDILRVYANLGERV	14.6185	https://www.iedb.org/epitope/45314
NC_045512.2	21387	21432	35815	1	45	15	LFDMSKFPLKLRGTA	14.5986	https://www.iedb.org/epitope/35815
NC_045512.2	29221	29266	42648	1	45	15	MSRIGMEVTPSGTWL	14.5877	https://www.iedb.org/epitope/42648
NC_045512.2	15972	16017	7804	1	45	15	DDIVKTDGTLMIERF	14.5684	https://www.iedb.org/epitope/7804
NC_045512.2	24592	24646	100428	1	54	18	QLIRAAEIRASANLAATK	14.5663	https://www.iedb.org/epitope/100428
NC_045512.2	28748	28793	75144	1	45	15	YNFLKEQHCQKASTQ	14.5207	https://www.iedb.org/epitope/75144
NC_045512.2	19431	19476	76386	1	45	15	YVPLKSATCITRCNL	14.4908	https://www.iedb.org/epitope/76386
NC_045512.2	7933	7978	4832	1	45	15	ASVYYSQLMCQPILL	14.4504	https://www.iedb.org/epitope/4832
NC_045512.2	16203	16248	11142	1	45	15	EAMYTPHTVLQAVGA	14.441	https://www.iedb.org/epitope/11142
NC_045512.2	19287	19332	22417	1	45	15	GSLYVNKHAFHTPAF	14.4317	https://www.iedb.org/epitope/22417
NC_045512.2	20910	20955	39176	1	45	15	LRQWLPTGTLLVDSD	14.4225	https://www.iedb.org/epitope/39176
NC_045512.2	14892	14937	19692	1	45	15	GGCINANQVIVNNLD	14.4115	https://www.iedb.org/epitope/19692
NC_045512.2	13300	13345	30995	1	45	15	KGKYVQIPTTCANDP	14.3637	https://www.iedb.org/epitope/30995
NC_045512.2	24568	24619	59425	1	51	17	SLQTYVTQQLIRAAEIR	14.3482	https://www.iedb.org/epitope/59425
NC_045512.2	24430	24481	50311	1	51	17	QALNTLVKQLSSNFGAI	14.3381	https://www.iedb.org/epitope/50311
NC_045512.2	14550	14595	37937	1	45	15	LLVYAADPAMHAASG	14.2952	https://www.iedb.org/epitope/37937
NC_045512.2	24268	24313	5908	1	45	15	AYRFNGIGVTQNVLY	14.2952	https://www.iedb.org/epitope/5908
NC_045512.2	7834	7879	35243	1	45	15	LDNLRANNTKGSLPI	14.2952	https://www.iedb.org/epitope/35243
NC_045512.2	20982	21027	61722	1	45	15	STLIGDCATVHTANK	14.2855	https://www.iedb.org/epitope/61722
NC_045512.2	12424	12469	8358	1	45	15	DGCVPLNIIPLTTAA	14.2649	https://www.iedb.org/epitope/8358
NC_045512.2	13303	13348	20739	1	45	15	GKYVQIPTTCANDPV	14.2556	https://www.iedb.org/epitope/20739
NC_045512.2	11212	11257	17203	1	45	15	FNMVYMPASWVMRIM	14.2265	https://www.iedb.org/epitope/17203
NC_045512.2	14430	14475	54361	1	45	15	RKIFVDGVPFVVSTG	14.216	https://www.iedb.org/epitope/54361
NC_045512.2	11218	11263	43010	1	45	15	MVYMPASWVMRIMTW	14.1968	https://www.iedb.org/epitope/43010
NC_045512.2	10789	10834	25027	1	45	15	HVDILGPLSAQTGIA	14.1866	https://www.iedb.org/epitope/25027
NC_045512.2	20901	20946	63033	1	45	15	TAVLRQWLPTGTLLV	14.1779	https://www.iedb.org/epitope/63033
NC_045512.2	25210	25255	72717	1	45	15	WLGFIAGLIAIVMVT	14.1482	https://www.iedb.org/epitope/72717
NC_045512.2	24451	24502	33032	1	51	17	KQLSSNFGAISSVLNDI	14.1426	https://www.iedb.org/epitope/33032
NC_045512.2	17457	17502	49262	1	45	15	PRTLLTKGTLEPEYF	14.1289	https://www.iedb.org/epitope/49262
NC_045512.2	20412	20457	35381	1	45	15	LEDFIPMDSTVKNYF	14.118	https://www.iedb.org/epitope/35381
NC_045512.2	29332	29377	44501	1	45	15	NKHIDAYKTFPPTEP	14.0795	https://www.iedb.org/epitope/44501
NC_045512.2	9124	9169	76351	1	45	15	YVLMDGSIIQFPNTY	14.0795	https://www.iedb.org/epitope/76351
NC_045512.2	9118	9163	66138	1	45	15	TRYVLMDGSIIQFPN	14.0691	https://www.iedb.org/epitope/66138
NC_045512.2	18348	18393	44839	1	45	15	NLPLQLGFSTGVNLV	14.0601	https://www.iedb.org/epitope/44839
NC_045512.2	9121	9166	56677	1	45	15	RYVLMDGSIIQFPNT	14.0399	https://www.iedb.org/epitope/56677
NC_045512.2	18855	18900	7545	1	45	15	DAIMTRCLAVHECFV	14.0201	https://www.iedb.org/epitope/7545
NC_045512.2	7945	7987	75868	1	42	14	YSQLMCQPILLLDQV	14.0006	https://www.iedb.org/epitope/75868
NC_045512.2	15417	15462	4092	1	45	15	AQVLSEMVMCGGSLY	13.9911	https://www.iedb.org/epitope/4092
NC_045512.2	20817	20862	38352	1	45	15	LNTLTLAVPYNMRVI	13.9722	https://www.iedb.org/epitope/38352
NC_045512.2	28750	28795	51483	1	45	15	QLPQGTTLPKGFYAE	13.9422	https://www.iedb.org/epitope/51483
NC_045512.2	28990	29044	52117	1	54	18	QQQGQTVTKKSAAEASKK	13.9388	https://www.iedb.org/epitope/52117
NC_045512.2	17859	17904	10974	1	45	15	DYVIFTQTTETAHSC	13.932	https://www.iedb.org/epitope/10974
NC_045512.2	16200	16245	73621	1	45	15	YEAMYTPHTVLQAVG	13.8935	https://www.iedb.org/epitope/73621
NC_045512.2	19422	19467	8614	1	45	15	DIDYVPLKSATCITR	13.8838	https://www.iedb.org/epitope/8614
NC_045512.2	25042	25087	60024	1	45	15	SPDVDLGDISGINAS	13.8838	https://www.iedb.org/epitope/60024
NC_045512.2	14049	14094	69808	1	45	15	VLTLDNQDLNGNWYD	13.8439	https://www.iedb.org/epitope/69808
NC_045512.2	24016	24061	11384	1	45	15	EDLLFNKVTLADAGF	13.8439	https://www.iedb.org/epitope/11384
NC_045512.2	10855	10900	36836	1	45	15	LKELLQNGMNGRTIL	13.8347	https://www.iedb.org/epitope/36836
NC_045512.2	15453	15498	59624	1	45	15	SLYVKPGGTSSGDAT	13.8347	https://www.iedb.org/epitope/59624
NC_045512.2	24475	24526	2092	1	51	17	AISSVLNDILSRLDKVE	13.8286	https://www.iedb.org/epitope/2092
NC_045512.2	12619	12664	60163	1	45	15	SPNLAWPLIVTALRA	13.8056	https://www.iedb.org/epitope/60163
NC_045512.2	16929	16974	70009	1	45	15	VMPLSAPTLVPQEHY	13.8056	https://www.iedb.org/epitope/70009
NC_045512.2	17652	17697	32314	1	45	15	KMFYKGVITHDVSSA	13.8056	https://www.iedb.org/epitope/32314
NC_045512.2	27453	27498	50560	1	45	15	QECVRGTTVLLKEPC	13.7957	https://www.iedb.org/epitope/50560
NC_045512.2	11203	11248	67813	1	45	15	VAYFNMVYMPASWVM	13.786	https://www.iedb.org/epitope/67813
NC_045512.2	15018	15063	35801	1	45	15	LFAYTKRNVIPTITQ	13.7572	https://www.iedb.org/epitope/35801
NC_045512.2	24409	24460	10778	1	51	17	DVVNQNAQALNTLVKQL	13.7572	https://www.iedb.org/epitope/10778
NC_045512.2	14148	14193	76601	1	45	15	YYSLLMPILTLTRAL	13.7385	https://www.iedb.org/epitope/76601
NC_045512.2	17262	17307	15413	1	45	15	FDKFKVNSTLEQYVF	13.7293	https://www.iedb.org/epitope/15413
NC_045512.2	17097	17142	33338	1	45	15	KSHFAIGLALYYPSA	13.6845	https://www.iedb.org/epitope/33338
NC_045512.2	24232	24277	18514	1	45	15	GAALQIPFAMQMAYR	13.6845	https://www.iedb.org/epitope/18514
NC_045512.2	15315	15360	42301	1	45	15	MPNMLRIMASLVLAR	13.6085	https://www.iedb.org/epitope/42301
NC_045512.2	16128	16173	20160	1	45	15	GHMLDMYSVMLTNDN	13.6085	https://www.iedb.org/epitope/20160
NC_045512.2	27035	27083	66409	1	48	16	TSRTLSYYKLGASQRV	13.6085	https://www.iedb.org/epitope/66409
NC_045512.2	17376	17421	46593	1	45	15	NYDLSVVNARLRAKH	13.6004	https://www.iedb.org/epitope/46593
NC_045512.2	13926	13971	73546	1	45	15	YDFVENPDILRVYAN	13.5531	https://www.iedb.org/epitope/73546
NC_045512.2	21402	21447	30814	1	45	15	KFPLKLRGTAVMSLK	13.5531	https://www.iedb.org/epitope/30814
NC_045512.2	16896	16941	68645	1	45	15	VGDYFVLTSHTVMPL	13.5379	https://www.iedb.org/epitope/68645
NC_045512.2	12685	12730	45072	1	45	15	NNELSPVALRQMSCA	13.5303	https://www.iedb.org/epitope/45072
NC_045512.2	17340	17385	8822	1	45	15	DIVVFDEISMATNYD	13.508	https://www.iedb.org/epitope/8822
NC_045512.2	14142	14187	10288	1	45	15	DSYYSLLMPILTLTR	13.4509	https://www.iedb.org/epitope/10288
NC_045512.2	16923	16968	24998	1	45	15	HTVMPLSAPTLVPQE	13.4439	https://www.iedb.org/epitope/24998
NC_045512.2	29200	29245	56980	1	45	15	SASAFFGMSRIGMEV	13.4439	https://www.iedb.org/epitope/56980
NC_045512.2	15045	15090	28088	1	45	15	IPTITQMNLKYAISA	13.4167	https://www.iedb.org/epitope/28088
NC_045512.2	11419	11464	74537	1	45	15	YKVYYGNALDQAISM	13.4034	https://www.iedb.org/epitope/74537
NC_045512.2	16125	16170	63847	1	45	15	TGHMLDMYSVMLTND	13.4034	https://www.iedb.org/epitope/63847
NC_045512.2	27014	27059	48051	1	45	15	PKEITVATSRTLSYY	13.3968	https://www.iedb.org/epitope/48051
NC_045512.2	17661	17706	74457	1	45	15	YKGVITHDVSSAINR	13.3773	https://www.iedb.org/epitope/74457
NC_045512.2	16221	16266	24997	1	45	15	HTVLQAVGACVLCNS	13.3644	https://www.iedb.org/epitope/24997
NC_045512.2	11686	11731	36351	1	45	15	LGVYDYLVSTQEFRY	13.3581	https://www.iedb.org/epitope/36351
NC_045512.2	12055	12100	6161	1	45	15	CEEMLDNRATLQAIA	13.3087	https://www.iedb.org/epitope/6161
NC_045512.2	15318	15363	48677	1	45	15	PNMLRIMASLVLARK	13.3087	https://www.iedb.org/epitope/48677
NC_045512.2	24538	24583	25662	1	45	15	IDRLITGRLQSLQTY	13.279	https://www.iedb.org/epitope/25662
NC_045512.2	23326	23371	47041	1	45	15	PCSFGGVSVITPGTN	13.2559	https://www.iedb.org/epitope/47041
NC_045512.2	14427	14472	70758	1	45	15	VRKIFVDGVPFVVST	13.2389	https://www.iedb.org/epitope/70758
NC_045512.2	24115	24160	3982	1	45	15	AQKFNGLTVLPPLLT	13.2389	https://www.iedb.org/epitope/3982
NC_045512.2	28765	28810	66707	1	45	15	TTLPKGFYAEGSRGG	13.2277	https://www.iedb.org/epitope/66707
NC_045512.2	18024	18069	67769	1	45	15	VATLQAENVTGLFKD	13.1896	https://www.iedb.org/epitope/67769
NC_045512.2	10003	10048	10672	1	45	15	DVLYQPPQTSITSAV	13.1789	https://www.iedb.org/epitope/10672
NC_045512.2	11812	11857	32667	1	45	15	KPCIKVATVQSKMSD	13.1789	https://www.iedb.org/epitope/32667
NC_045512.2	17343	17388	29492	1	45	15	IVVFDEISMATNYDL	13.1789	https://www.iedb.org/epitope/29492
NC_045512.2	9139	9184	22376	1	45	15	GSIIQFPNTYLEGSV	13.1789	https://www.iedb.org/epitope/22376
NC_045512.2	16971	17016	76399	1	45	15	YVRITGLYPTLNISD	13.1124	https://www.iedb.org/epitope/76399
NC_045512.2	27002	27047	26759	1	45	15	IKDLPKEITVATSRT	13.0928	https://www.iedb.org/epitope/26759
NC_045512.2	16902	16947	10887	1	45	15	DYFVLTSHTVMPLSA	13.0688	https://www.iedb.org/epitope/10887
NC_045512.2	18015	18060	55665	1	45	15	RRNVATLQAENVTGL	13.05	https://www.iedb.org/epitope/55665
NC_045512.2	16905	16950	73959	1	45	15	YFVLTSHTVMPLSAP	13.0408	https://www.iedb.org/epitope/73959
NC_045512.2	15141	15186	45723	1	45	15	NRQFHQKLLKSIAAT	13.0225	https://www.iedb.org/epitope/45723
NC_045512.2	14643	14688	65382	1	45	15	TNNVAFQTVKPGNFN	13.0046	https://www.iedb.org/epitope/65382
NC_045512.2	17439	17484	46921	1	45	15	PAQLPAPRTLLTKGT	13.0046	https://www.iedb.org/epitope/46921
NC_045512.2	24592	24643	51379	1	51	17	QLIRAAEIRASANLAAT	12.9957	https://www.iedb.org/epitope/51379
NC_045512.2	28744	28789	69721	1	45	15	VLQLPQGTTLPKGFY	12.9913	https://www.iedb.org/epitope/69721
NC_045512.2	15153	15198	24586	1	45	15	HQKLLKSIAATRGAT	12.9739	https://www.iedb.org/epitope/24586
NC_045512.2	14532	14577	54757	1	45	15	RLSFKELLVYAADPA	12.9654	https://www.iedb.org/epitope/54757
NC_045512.2	15108	15153	67621	1	45	15	VAGVSICSTMTNRQF	12.9654	https://www.iedb.org/epitope/67621
NC_045512.2	16851	16896	18936	1	45	15	GDAVVYRGTTTYKLN	12.9654	https://www.iedb.org/epitope/18936
NC_045512.2	12226	12271	33297	1	45	15	KSEFDRDAAMQRKLE	12.9526	https://www.iedb.org/epitope/33297
NC_045512.2	17031	17076	67700	1	45	15	VANYQKVGMQKYSTL	12.9235	https://www.iedb.org/epitope/67700
NC_045512.2	26678	26723	16974	1	45	15	FLWLLWPVTLACFVL	12.9235	https://www.iedb.org/epitope/16974
NC_045512.2	15675	15720	73478	1	45	15	YAYLRKHFSMMILSD	12.9032	https://www.iedb.org/epitope/73478
NC_045512.2	16839	16884	30915	1	45	15	KGDYGDAVVYRGTTT	12.9032	https://www.iedb.org/epitope/30915
NC_045512.2	29335	29380	31115	1	45	15	KHIDAYKTFPPTEPK	12.8833	https://www.iedb.org/epitope/31115
NC_045512.2	15993	16038	22745	1	45	15	GTLMIERFVSLAIDA	12.8447	https://www.iedb.org/epitope/22745
NC_045512.2	23173	23218	7289	1	45	15	CVNFNFNGLTGTGVL	12.8372	https://www.iedb.org/epitope/7289
NC_045512.2	14139	14184	68075	1	45	15	VDSYYSLLMPILTLT	12.826	https://www.iedb.org/epitope/68075
NC_045512.2	12694	12739	39582	1	45	15	LSPVALRQMSCAAGT	12.7859	https://www.iedb.org/epitope/39582
NC_045512.2	10792	10837	67984	1	45	15	VDILGPLSAQTGIAV	12.7682	https://www.iedb.org/epitope/67984
NC_045512.2	15516	15561	68533	1	45	15	VFNICQAVTANVNAL	12.7577	https://www.iedb.org/epitope/68533
NC_045512.2	24013	24058	25754	1	45	15	IEDLLFNKVTLADAG	12.7577	https://www.iedb.org/epitope/25754
NC_045512.2	17382	17427	9289	1	45	15	DLSVVNARLRAKHYV	12.7371	https://www.iedb.org/epitope/9289
NC_045512.2	9157	9202	48713	1	45	15	PNTYLEGSVRVVTTF	12.7004	https://www.iedb.org/epitope/48713
NC_045512.2	12976	13021	45682	1	45	15	NRGMVLGSLAATVRL	12.6906	https://www.iedb.org/epitope/45682
NC_045512.2	16920	16965	58429	1	45	15	SHTVMPLSAPTLVPQ	12.6809	https://www.iedb.org/epitope/58429
NC_045512.2	16404	16449	71280	1	45	15	VTDVTQLYLGGMSYY	12.6681	https://www.iedb.org/epitope/71280
NC_045512.2	19416	19461	70900	1	45	15	VSDIDYVPLKSATCI	12.5917	https://www.iedb.org/epitope/70900
NC_045512.2	16671	16716	32185	1	45	15	KLSYGIATVREVLSD	12.58	https://www.iedb.org/epitope/32185
NC_045512.2	12979	13024	53926	1	45	15	RGMVLGSLAATVRLQ	12.5714	https://www.iedb.org/epitope/53926
NC_045512.2	11173	11218	6560	1	45	15	CLFLLPSLATVAYFN	12.5235	https://www.iedb.org/epitope/6560
NC_045512.2	14688	14733	30149	1	45	15	KDFYDFAVSKGFFKE	12.5126	https://www.iedb.org/epitope/30149
NC_045512.2	13794	13839	40004	1	45	15	LTKYTMADLVYALRH	12.4831	https://www.iedb.org/epitope/40004
NC_045512.2	295	340	33697	1	45	15	KTHVQLSLPVLQVRD	12.4831	https://www.iedb.org/epitope/33697
NC_045512.2	12265	12310	35555	1	45	15	LEKMADQAMTQMYKQ	12.4648	https://www.iedb.org/epitope/35555
NC_045512.2	15510	15555	46023	1	45	15	NSVFNICQAVTANVN	12.4648	https://www.iedb.org/epitope/46023
NC_045512.2	29350	29395	74516	1	45	15	YKTFPPTEPKKDKKK	12.4648	https://www.iedb.org/epitope/74516
NC_045512.2	11194	11239	34992	1	45	15	LATVAYFNMVYMPAS	12.4443	https://www.iedb.org/epitope/34992
NC_045512.2	16137	16182	35230	1	45	15	LDMYSVMLTNDNTSR	12.4242	https://www.iedb.org/epitope/35230
NC_045512.2	7825	7870	18245	1	45	15	FVNLDNLRANNTKGS	12.4242	https://www.iedb.org/epitope/18245
NC_045512.2	13009	13054	67134	1	45	15	TVRLQAGNATEVPAN	12.4143	https://www.iedb.org/epitope/67134
NC_045512.2	14991	15036	59754	1	45	15	SMSYEDQDALFAYTK	12.3948	https://www.iedb.org/epitope/59754
NC_045512.2	16620	16665	54616	1	45	15	RLKLFAAETLKATEE	12.3948	https://www.iedb.org/epitope/54616
NC_045512.2	26813	26858	4406	1	45	15	ASFRLFARTRSMWSF	12.3852	https://www.iedb.org/epitope/4406
NC_045512.2	29215	29260	16012	1	45	15	FGMSRIGMEVTPSGT	12.3852	https://www.iedb.org/epitope/16012
NC_045512.2	12145	12190	50555	1	45	15	QEAYEQAVANGDSEV	12.3757	https://www.iedb.org/epitope/50555
NC_045512.2	16665	16710	63688	1	45	15	TFKLSYGIATVREVL	12.3453	https://www.iedb.org/epitope/63688
NC_045512.2	29014	29065	31692	1	51	17	KKSAAEASKKPRQKRTA	12.3294	https://www.iedb.org/epitope/31692
NC_045512.2	17568	17613	46782	1	45	15	PAEIVDTVSALVYDN	12.2574	https://www.iedb.org/epitope/46782
NC_045512.2	17115	17160	20765	1	45	15	GLALYYPSARIVYTA	12.249	https://www.iedb.org/epitope/20765
NC_045512.2	12430	12475	7297	1	45	15	CVPLNIIPLTTAAKL	12.2001	https://www.iedb.org/epitope/7297
NC_045512.2	12964	13009	38283	1	45	15	LNNLNRGMVLGSLAA	12.1902	https://www.iedb.org/epitope/38283
NC_045512.2	18378	18420	23072	1	42	14	GVNLVAVPTGYVDTE	12.1707	https://www.iedb.org/epitope/23072
NC_045512.2	16857	16902	5611	1	45	15	AVVYRGTTTYKLNVG	12.131	https://www.iedb.org/epitope/5611
NC_045512.2	24574	24619	52672	1	45	15	QTYVTQQLIRAAEIR	12.131	https://www.iedb.org/epitope/52672
NC_045512.2	12058	12103	11787	1	45	15	EEMLDNRATLQAIAS	12.1108	https://www.iedb.org/epitope/11787
NC_045512.2	16623	16668	36937	1	45	15	LKLFAAETLKATEET	12.0821	https://www.iedb.org/epitope/36937
NC_045512.2	12982	13027	21358	1	45	15	GMVLGSLAATVRLQA	11.9942	https://www.iedb.org/epitope/21358
NC_045512.2	18519	18564	71813	1	45	15	VVRIKIVQMLSDTLK	11.9942	https://www.iedb.org/epitope/71813
NC_045512.2	12631	12676	5687	1	45	15	AWPLIVTALRANSAV	11.975	https://www.iedb.org/epitope/5687
NC_045512.2	17769	17814	28660	1	45	15	ISPYNSQNAVASKIL	11.975	https://www.iedb.org/epitope/28660
NC_045512.2	29185	29230	3957	1	45	15	AQFAPSASAFFGMSR	11.9639	https://www.iedb.org/epitope/3957
NC_045512.2	25213	25258	36103	1	45	15	LGFIAGLIAIVMVTI	11.9254	https://www.iedb.org/epitope/36103
NC_045512.2	13033	13078	4950	1	45	15	ATEVPANSTVLSFCA	11.8957	https://www.iedb.org/epitope/4950
NC_045512.2	14631	14676	67526	1	45	15	VAALTNNVAFQTVKP	11.7588	https://www.iedb.org/epitope/67526
NC_045512.2	12436	12481	48427	1	45	15	PLNIIPLTTAAKLMV	11.7486	https://www.iedb.org/epitope/48427
NC_045512.2	11818	11863	6425	1	45	15	CIKVATVQSKMSDVK	11.7102	https://www.iedb.org/epitope/6425
NC_045512.2	15156	15201	51217	1	45	15	QKLLKSIAATRGATV	11.7005	https://www.iedb.org/epitope/51217
NC_045512.2	29341	29386	25542	1	45	15	IDAYKTFPPTEPKKD	11.6802	https://www.iedb.org/epitope/25542
NC_045512.2	21408	21450	48380	1	42	14	PLKLRGTAVMSLKEN	11.6216	https://www.iedb.org/epitope/48380
NC_045512.2	14616	14661	66551	1	45	15	TTCFSVAALTNNVAF	11.5823	https://www.iedb.org/epitope/66551
NC_045512.2	15054	15099	29061	1	45	15	ITQMNLKYAISAKNR	11.5823	https://www.iedb.org/epitope/29061
NC_045512.2	11170	11215	35072	1	45	15	LCLFLLPSLATVAYF	11.524	https://www.iedb.org/epitope/35072
NC_045512.2	11167	11212	16538	1	45	15	FLCLFLLPSLATVAY	11.5139	https://www.iedb.org/epitope/16538
NC_045512.2	14151	14193	75796	1	42	14	YSLLMPILTLTRALA	11.4834	https://www.iedb.org/epitope/75796
NC_045512.2	24436	24481	38353	1	45	15	LNTLVKQLSSNFGAI	11.4737	https://www.iedb.org/epitope/38353
NC_045512.2	17799	17844	4502	1	45	15	ASKILGLPTQTVDSS	11.4641	https://www.iedb.org/epitope/4502
NC_045512.2	301	346	25079	1	45	15	HVQLSLPVLQVRDVL	11.4641	https://www.iedb.org/epitope/25079
NC_045512.2	15324	15366	42048	1	42	14	MLRIMASLVLARKHN	11.4267	https://www.iedb.org/epitope/42048
NC_045512.2	28780	28825	19650	1	45	15	GFYAEGSRGGSQASS	11.3474	https://www.iedb.org/epitope/19650
NC_045512.2	15060	15105	51627	1	45	15	QMNLKYAISAKNRAR	11.3141	https://www.iedb.org/epitope/51627
NC_045512.2	24553	24598	63951	1	45	15	TGRLQSLQTYVTQQL	11.1908	https://www.iedb.org/epitope/63951
NC_045512.2	12670	12715	5406	1	45	15	AVKLQNNELSPVALR	11.1209	https://www.iedb.org/epitope/5406
NC_045512.2	25057	25102	36075	1	45	15	LGDISGINASVVNIQ	11.0747	https://www.iedb.org/epitope/36075
NC_045512.2	24562	24607	38990	1	45	15	LQSLQTYVTQQLIRA	11.0122	https://www.iedb.org/epitope/38990
NC_045512.2	24571	24616	39003	1	45	15	LQTYVTQQLIRAAEI	10.9764	https://www.iedb.org/epitope/39003
NC_045512.2	12646	12691	71250	1	45	15	VTALRANSAVKLQNN	10.9086	https://www.iedb.org/epitope/71250
NC_045512.2	24403	24448	38831	1	45	15	LQDVVNQNAQALNTL	10.9086	https://www.iedb.org/epitope/38831
NC_045512.2	12637	12682	48372	1	45	15	PLIVTALRANSAVKL	10.8658	https://www.iedb.org/epitope/48372
NC_045512.2	24460	24505	61229	1	45	15	SSNFGAISSVLNDIL	10.8098	https://www.iedb.org/epitope/61229
NC_045512.2	24589	24634	52057	1	45	15	QQLIRAAEIRASANL	10.7615	https://www.iedb.org/epitope/52057
NC_045512.2	28508	28550	71802	1	42	14	VVQMTKLATTEELPD	10.6209	https://www.iedb.org/epitope/71802
NC_045512.2	25066	25111	28511	1	45	15	ISGINASVVNIQKEI	10.4177	https://www.iedb.org/epitope/28511
NC_045512.2	11977	12022	63292	1	45	15	TEAFEKMVSLLSVLL	10.3374	https://www.iedb.org/epitope/63292
NC_045512.2	26268	26313	63980	1	45	15	TGTLIVNSVLLFLAF	9.93601	https://www.iedb.org/epitope/63980
NC_045512.2	11998	12043	71036	1	45	15	VSLLSVLLSMQGAVD	9.86812	https://www.iedb.org/epitope/71036
NC_045512.2	12556	12601	28211	1	45	15	IQQVVDADSKIVQLS	9.81	https://www.iedb.org/epitope/28211
NC_045512.2	26325	26370	40612	1	45	15	LVTLAILTALRLCAY	9.7795	https://www.iedb.org/epitope/40612
NC_045512.2	27809	27854	16954	1	45	15	FLVLIMLIIFWFSLE	9.71122	https://www.iedb.org/epitope/16954
NC_045512.2	28999	29044	21967	1	45	15	GQTVTKKSAAEASKK	9.71122	https://www.iedb.org/epitope/21967
NC_045512.2	26271	26316	22741	1	45	15	GTLIVNSVLLFLAFV	9.49536	https://www.iedb.org/epitope/22741
NC_045512.2	26570	26609	35672	1	39	13	LEQWNLVIGFLFL	9.46008	https://www.iedb.org/epitope/35672
NC_045512.2	26319	26364	16763	1	45	15	FLLVTLAILTALRLC	8.96348	https://www.iedb.org/epitope/16763
NC_045512.2	27806	27851	35912	1	45	15	LFLVLIMLIIFWFSL	8.55282	https://www.iedb.org/epitope/35912
NC_045512.2	26274	26319	64867	1	45	15	TLIVNSVLLFLAFVV	8.2208	https://www.iedb.org/epitope/64867
NC_045512.2	26313	26358	71664	1	45	15	VVFLLVTLAILTALR	8.04719	https://www.iedb.org/epitope/71664
NC_045512.2	26307	26352	1419	1	45	15	AFVVFLLVTLAILTA	7.99543	https://www.iedb.org/epitope/1419
NC_045512.2	26316	26361	68513	1	45	15	VFLLVTLAILTALRL	7.85967	https://www.iedb.org/epitope/68513
NC_045512.2	11047	11077	59262	1	30	10	SLLILVQSTQWSLFF	4.13517	https://www.iedb.org/epitope/59262
NC_045512.2	11047	11074	66300	1	27	9	TSLLILVQSTQWSLF	2.78062	https://www.iedb.org/epitope/66300
